# Deep proteomics identifies shared molecular pathway alterations in synapses of schizophrenia and bipolar disorder patients and mouse model

**DOI:** 10.1101/2022.09.21.508852

**Authors:** Sameer Aryal, Kevin Bonanno, Bryan Song, D.R. Mani, Hasmik Keshishian, Steven A. Carr, Morgan Sheng, Borislav Dejanovic

## Abstract

Synaptic dysfunction is implicated in the pathophysiology of schizophrenia (SCZ) and bipolar disorder (BP). We used quantitative mass-spectrometry to carry out deep and unbiased profiling of the proteome of synapses purified from the dorsolateral prefrontal cortex of 35 cases of SCZ, 35 cases of BP, and 35 controls. Compared to controls, SCZ and BP synapses showed substantial and similar proteomic alterations. Network and gene set enrichment analyses revealed upregulation of proteins associated with autophagy and certain vesicle transport pathways, and downregulation of proteins related to synaptic, mitochondrial, and ribosomal function in the synapses of individuals with SCZ or BP. Some of the same pathways (e.g., upregulation of vesicle transport, downregulation of mitochondrial and ribosomal proteins) were similarly dysregulated in the synaptic proteome of mutant mice deficient in *Akap11*, a recently discovered shared risk gene for SCZ and BP. Our work provides novel biological insights into molecular dysfunction at the synapse in SCZ and BP and serves as a resource for understanding the pathophysiology of these debilitating neuropsychiatric disorders.
