## Supplemental Tabel T1 for "Deep proteomics identifies shared molecular pathway alterations in synapses of schizophrenia and bipolar disorder patients and mouse model"

### Sheet: Sheet1
Demographic Table
	Unaffected Controls	Schizophrenia	Bipolar Disorder
Number	35	35	35
Mean age and range	44.1 (31-59)	42.6 (19-59)	45.3 (19-64)
Race	35 W	35 W	33 W, 1 B, 1 NA
Sex	26M, 9F	26M, 9F	17M, 18F
Mean PMI and range (hrs)	29.4 (9-58)	31.3 (9-80)	37.9 (12-84)
Mean pH and range	6.6 (6.0-7.0)	6.5 (5.9-6.9)	6.4 (5.8-7.0)
Side of brain	19 R, 16 L	18 R, 17 L	16 R, 19 L
Diagnosis	no axis 1	27 undifferentiated, 7 paranoid, 1 disorganized	26 BP I, 4 BP II, 4 BP NOS, 1 BP-SA
Psychotic features	0	35	20 +, 11-
Cause of death	32 cardiac,3 other medical	14 cardiac, 13 other medical, 1 accident, 7 suicide	12 cardiac, 4 other medical, 4 accident, 15 suicide
